# Cell type-specific epigenomic variation and its association with genotype in the human breast

**DOI:** 10.1101/2025.04.16.648998

**Authors:** Axel Hauduc, Jonathan Steif, Misha Bilenky, Michelle Moksa, Qi Cao, Shengsen Ding, Connie Eaves, Martin Hirst

## Abstract

**Background:** Understanding the interplay between genomic variation and the epigenome is fundamental to the study of development and mechanisms of disease. Previous studies have leveraged population-scale genotype surveys to associate alleles with epigenomic states in heterogenous tissue types. However, epigenomes are inherently cell type-specific, giving rise to unique genome–epigenome interactions that can influence distinct functional states and susceptibility to disease. Moreover, the extent of individual variation in cell type-specific epigenotypes remains poorly understood, posing additional challenges to accurately link genotypes with epigenomic features.

**Results:** We generated comprehensive genomic and epigenomic profiles of four functionally defined human breast epithelial cell types from eight healthy individuals. To quantify inter-individual epigenomic variation, we developed a statistical framework that measures variability in histone modification landscapes across individuals. This analysis revealed substantially greater variation in repressive chromatin marked by H3K27me3 than in active chromatin marked by H3K27ac and H3K4me3. Integrative chromatin state analysis further identified enhancer elements as the principal source of epigenomic divergence between individuals. Stable enhancer states corresponded to high-confidence *cis*-regulatory elements that underpin cell type-specific transcriptional programs, whereas variable enhancer states were enriched for environmentally responsive regulatory circuits. Mapping genetic variants associated with chromatin state variation uncovered extensive cell type-specificity, with nearly 90% of regulatory variants detected in only a single cell type. These associations were strongly enriched within active regulatory chromatin and, when integrated with gene expression, enabled the prioritization of functional regulatory variants. We experimentally validated one such variant, rs75071948, demonstrating allele-specific regulation of *ANXA1* expression using CRISPR/Cas9 genome editing.

**Conclusions:** Our study defines the landscape of normal epigenomic variation across the major human breast epithelial cell types and demonstrates that genome–epigenome interactions are highly cell type-specific. These findings establish cell type as a critical determinant of the functional interpretation of regulatory genetic variation and provide a framework for understanding how inherited genetic variation shapes normal breast biology and disease susceptibility.
