## Additional file 2 for "Cell type-specific epigenomic variation and its association with genotype in the human breast"

### Sheet: Sheet1
category	regex	expected cell type(s)
mammary_breast	mammary|breast|ductal
lactation_milk	lactation|milk|alveol
ductal_branching	branch(ing)? morphogenesis|ductal morphogenesis
luminal_lineage	luminal|keratin\s*8|keratin\s*18|epcam	LC, LP
basal_myoepithelial	myoepithelial|basal|acta2|tagln|krt5|krt14	BC
stromal_fibroblast	fibroblast|stromal|extracellular matrix|collagen	SC
estrogen_progesterone	estrogen|progesterone|esr1|pgr|prolactin
wnt_notch_tgfb_egfr	wnt|notch|tgf.?b|egfr|erbb
epithelial_development	epithelial.*development|epithelium.*development
ecm_matrix	extracellular matrix|basement membrane|integrin
