## Additional file 3 for "Cell type-specific epigenomic variation and its association with genotype in the human breast"

### Sheet: Sheet1
cell type	regex	keyword category
BC	myoepitheli|basal.*(cell|epithe)|basal.lamina	identity
BC	contract|actin.cytoskelet|smooth.muscle|myosin	contractile
BC	extracellular.matrix|collagen|laminin|integrin|focal.adhes|cell.substrate	ECM_adhesion
BC	epiderm|keratiniz|cornif|desmosom	epithelial_barrier
BC	hemidesmosom|basement.membrane	basement_membrane
BC	wound.heal|tissue.remodel	remodeling
BC	wnt|notch|hedgehog|hippo|yap|taz	signaling
LP	progenit|stem.cell|self.renew|multipoten	stemness
LP	cell.cycle|mitot|mitosis|dna.replic|proliferat|cell.divis	proliferation
LP	notch|elf5|gata3|aldh	LP_markers
LP	milk|lactat|secreto|alveol	secretory
LP	chromatin.remodel|epigenet|histone	epigenetic
LP	dna.damage|dna.repair|homologous.recombin|brca	DNA_repair
LC	estrogen|progester|androgen|hormone|steroid|nuclear.recept	hormone_response
LC	luminal|epithelial.cell.different|glandular	luminal_identity
LC	tight.junction|apical|cell.polarity|apicobasal	polarity
LC	ion.transport|chloride|sodium|potassium|transepitheli	ion_transport
LC	foxa1|esr1|gata3|er.alpha	LC_TFs
LC	secretion|exocytosis|vesicle.transport	secretion
SC	fibroblast|mesenchym|stromal	identity
SC	angiogenes|vasculat|endotheli|blood.vessel|vegf	angiogenesis
SC	immune|inflam|cytokine|chemokine|interleukin|interferon|nf.kappa	immune_signaling
SC	adipocyte|adipogen|fat|lipid.metabol	adipogenesis
SC	tgf.beta|pdgf|fgf|bmp	growth_factors
SC	migration|motility|chemotaxis	migration
