## Additional file 4 for "Cell type-specific epigenomic variation and its association with genotype in the human breast"

### Sheet: Sheet1
category	keyword_regex
breast_cancer	breast.*(cancer|carcinom|neoplas|tumor|tumour)|mammary.*(cancer|neoplas|tumor|tumour)
general_cancer	oncogen|tumor.suppress|metastas|invasion|apoptosis|programmed.cell.death
cancer_hallmarks	angiogenes|immune.evas|growth.signal|anti.growth|replicat.immortal|genome.instabil
cancer_pathways	p53|rb|ras|mapk|pi3k|akt|mtor|myc|wnt.*signal|jak.stat|nf.kb
EMT	epithelial.mesenchym|emt|mesenchym.*transit|e.cadherin|vimentin
breast_pathology	dcis|lobular|ductal|fibrocyst|mastopath|mammoplasia
