## Additional file 5 for "Cell type-specific epigenomic variation and its association with genotype in the human breast"

### Sheet: Sheet1
gene	histone mark	cell type	gene RPKM mean	gene RPKM relative standard deviation	mean peak theta estimate at gene promoter
ADAMTS1	H3K4me1	LC	1	103	0.73
ADAMTS9	H3K4me1	LC	2	119	0.22
ADAMTS9	H3K4me3	LC	2	119	0.39
ADAMTS9	H3K27me3	LC	2	119	0.46
ADORA1	H3K27ac	LC	2	154	0.5
AGER	H3K27ac	LC	8	114	0.6
ALDH1A3	H3K4me3	LC	36	173	0.48
ALDH1A3	H3K36me3	LC	36	173	0.09
ANKRD11	H3K27ac	LC	27	123	0.69
ANKRD12	H3K4me1	LC	159	175	0.54
ANKRD12	H3K36me3	LC	159	175	0.31
ANKRD26	H3K4me3	LC	16	137	0.46
ANPEP	H3K36me3	LC	8	142	0.21
ANXA1	H3K27ac	LC	55	153	0.53
AOX1	H3K4me1	LC	9	110	0.32
APOD	H3K27ac	BC	13	109	0.46
APOD	H3K4me1	LC	32	104	0.5
APOD	H3K4me1	BC	13	109	0.73
APOD	H3K4me3	BC	13	109	0.31
AQP1	H3K27ac	BC	8	104	0.64
AQP1	H3K4me3	BC	8	104	0.37
ARID4A	H3K27ac	LC	18	108	0.69
AZGP1	H3K27me3	SC	11	153	0.41
BATF2	H3K36me3	LC	6	116	0.1
BBOX1	H3K27ac	LC	14	133	0.42
BBOX1	H3K4me1	LC	14	133	0.42
BBOX1	H3K4me3	LC	14	133	0.12
BBOX1	H3K9me3	LC	14	133	0.12
BOD1L1	H3K27ac	LC	24	103	0.47
BOD1L1	H3K4me1	LC	24	103	0.38
BOD1L1	H3K4me3	LC	24	103	0.63
BTBD19	H3K4me3	LC	4	176	0.72
CCAR1	H3K27ac	LC	77	127	0.52
CCDC88A	H3K4me3	LC	2	131	0.65
CCL20	H3K27me3	LC	13	118	0.24
CCL28	H3K27ac	LC	17	149	0.27
CCL28	H3K4me1	LC	17	149	0.53
CDH1	H3K27me3	SC	1	118	0.28
CDH1	H3K9me3	SC	1	118	0.02
CDH3	H3K4me1	SC	1	141	0.16
CDK11A	H3K27ac	LC	29	111	0.52
CDK11A	H3K4me3	LC	29	111	0.47
CENATAC	H3K4me3	LC	16	114	0.5
CEP131	H3K4me3	LC	7	100	0.49
CHKB-CPT1B	H3K4me1	LC	90	105	0.53
CHST2	H3K36me3	LC	1	116	0.1
CHST2	H3K27me3	LC	1	116	0.41
CIR1	H3K27ac	LC	65	140	0.53
CIR1	H3K4me1	LC	65	140	0.31
CIR1	H3K4me3	LC	65	140	0.63
CLDN11	H3K4me3	SC	5	137	0.39
CLDN11	H3K36me3	LC	1	134	0.14
COL3A1	H3K4me1	BC	2	103	0.47
COL4A1	H3K4me1	LC	4	148	0.54
COL4A2	H3K4me1	LC	3	139	0.52
COL4A2	H3K4me3	LC	3	139	0.53
COTL1	H3K27ac	LC	3	127	0.53
COTL1	H3K4me1	LC	3	127	0.3
CPXM1	H3K27ac	LC	43	185	0.62
CPXM1	H3K4me1	LC	43	185	0.63
CPXM1	H3K4me3	LC	43	185	0.7
CSAD	H3K27ac	LC	16	114	0.47
CSAD	H3K4me1	LC	16	114	0.53
CSKMT	H3K27ac	LP	2	146	0.51
CSKMT	H3K27ac	BC	2	121	0.39
CSKMT	H3K4me1	LP	2	146	0.37
CSKMT	H3K4me1	BC	2	121	0.1
CSKMT	H3K4me3	LP	2	146	0.65
CSKMT	H3K4me3	BC	2	121	0.59
CSPP1	H3K27ac	LC	19	116	0.51
CSPP1	H3K4me1	LC	19	116	0.48
CXCL10	H3K27ac	LC	31	123	0.29
CXCL10	H3K27ac	LP	72	222	0.29
CXCL10	H3K27ac	SC	147	176	0.31
CXCL10	H3K4me1	LC	31	123	0.5
CXCL10	H3K4me1	LP	72	222	0.59
CXCL10	H3K4me1	BC	80	179	0.38
CXCL10	H3K4me1	SC	147	176	0.41
CXCL11	H3K4me1	LP	12	207	0.34
CXCL11	H3K4me1	BC	4	191	0.21
CXCL9	H3K4me1	LC	24	133	0.47
CYP24A1	H3K27ac	LC	20	214	0.12
CYP24A1	H3K4me1	LC	20	214	0.26
CYP24A1	H3K4me3	LC	20	214	0.25
CYP24A1	H3K27me3	LC	20	214	0.41
DAB2	H3K27ac	LC	4	127	0.07
DAB2	H3K4me1	LC	4	127	0.27
DAB2	H3K27me3	LC	4	127	0.14
DDX55	H3K4me3	LC	14	114	0.5
DEFB1	H3K27ac	BC	4	130	0.18
DIRAS3	H3K9me3	LP	1	110	0.09
DUSP2	H3K27ac	LP	10	110	0.59
DUSP2	H3K4me1	LP	10	110	0.36
DYNC2I1	H3K27ac	LC	15	115	0.43
DYNC2I1	H3K4me3	LC	15	115	0.49
EBF4	H3K27ac	LC	102	141	0.64
EGR2	H3K27ac	LC	2	107	0.66
EGR2	H3K4me1	LC	2	107	0.29
EHF	H3K27me3	SC	1	118	0.2
EID3	H3K4me1	BC	3	142	0.51
EID3	H3K4me3	BC	3	142	0.45
ELF3	H3K36me3	SC	2	105	0.11
EPCAM	H3K4me1	SC	2	106	0.34
EPCAM	H3K4me3	SC	2	106	0.43
EPSTI1	H3K27ac	LC	7	125	0.43
EPSTI1	H3K27ac	LP	2	176	0.2
EPSTI1	H3K27ac	BC	2	151	0.31
EPSTI1	H3K27ac	SC	11	101	0.54
EPSTI1	H3K4me1	LC	7	125	0.41
EPSTI1	H3K4me3	BC	2	151	0.48
EPSTI1	H3K4me3	SC	11	101	0.46
ESF1	H3K27ac	LC	37	140	0.62
ESF1	H3K4me1	LC	37	140	0.48
ETS1	H3K27ac	LC	4	104	0.5
ETS1	H3K4me3	LC	4	104	0.42
ETS1	H3K36me3	LC	4	104	0.07
ETS1	H3K27me3	LC	4	104	0.16
ETV7	H3K4me1	SC	1	118	0.13
FGF2	H3K27me3	LC	2	101	0.2
FIBIN	H3K27ac	LC	4	128	0.05
FIBIN	H3K4me1	LC	4	128	0.1
FIBIN	H3K27me3	LC	4	128	0.59
FIBIN	H3K9me3	LC	4	128	0.15
FMO2	H3K4me1	LC	7	119	0.11
FNDC4	H3K27me3	LP	3	103	0.19
FOXC1	H3K27ac	LC	5	107	0.38
FOXC1	H3K4me3	LC	5	107	0.57
FSCN1	H3K27ac	LC	4	127	0.2
FSCN1	H3K4me1	LC	4	127	0.4
FST	H3K4me1	LC	2	159	0.38
FZD7	H3K27ac	LC	5	106	0.6
GAL	H3K4me1	BC	14	137	0.52
GAL	H3K4me3	BC	14	137	0.27
GALNT15	H3K27me3	LC	2	187	0.05
GBP1	H3K27ac	LC	37	123	0.44
GBP1	H3K27ac	LP	45	118	0.5
GBP1	H3K27ac	SC	27	106	0.63
GBP1	H3K4me1	LC	37	123	0.35
GBP1	H3K4me1	SC	27	106	0.31
GBP1	H3K4me3	SC	27	106	0.42
GBP4	H3K27ac	LC	37	113	0.33
GBP4	H3K27ac	LP	28	130	0.38
GBP4	H3K27ac	SC	10	117	0.56
GBP4	H3K4me1	LC	37	113	0.64
GBP4	H3K4me1	LP	28	130	0.57
GBP4	H3K4me1	SC	10	117	0.68
GBP4	H3K4me3	LC	37	113	0.58
GBP4	H3K4me3	LP	28	130	0.53
GBP4	H3K4me3	SC	10	117	0.56
GFPT2	H3K4me3	LC	2	103	0.48
GLIPR1	H3K27ac	LC	4	112	0.51
GLIPR1	H3K4me1	LC	4	112	0.47
GLIPR2	H3K4me1	LC	2	111	0.17
GPAT3	H3K4me1	LC	2	184	0.38
GSDMB	H3K36me3	LC	9	107	0.02
GSTM1	H3K4me1	BC	8	106	0.1
H1-4	H3K27ac	LC	14	235	0.44
H1-4	H3K27ac	BC	6	231	0.46
H1-4	H3K27ac	SC	5	242	0.45
H1-4	H3K4me1	BC	6	231	0.27
H1-4	H3K4me3	LC	14	235	0.51
H1-4	H3K4me3	LP	19	240	0.48
H1-4	H3K4me3	BC	6	231	0.5
H1-4	H3K4me3	SC	5	242	0.51
H2AC12	H3K4me1	LC	2	250	0.24
H2AC12	H3K9me3	LP	3	247	0.02
H2BC11	H3K27ac	LC	2	102	0.47
H2BC11	H3K27ac	LP	4	116	0.44
H2BC11	H3K27ac	SC	1	107	0.36
H2BC11	H3K4me1	LC	2	102	0.58
H2BC11	H3K4me1	LP	4	116	0.55
H2BC11	H3K4me1	BC	3	115	0.29
H2BC11	H3K4me1	SC	1	107	0.3
H2BC11	H3K4me3	LP	4	116	0.65
H2BC11	H3K4me3	BC	3	115	0.57
H2BC11	H3K4me3	SC	1	107	0.66
H2BC18	H3K27ac	LC	5	102	0.73
H2BC18	H3K27ac	SC	1	144	0.69
H2BC18	H3K4me1	LC	5	102	0.07
H2BC18	H3K4me1	BC	3	115	0.07
H2BC18	H3K4me3	LC	5	102	0.75
H2BC18	H3K4me3	BC	3	115	0.73
H2BC4	H3K36me3	LC	19	158	0.63
H2BC4	H3K9me3	LP	20	144	0.04
H3C1	H3K27ac	LP	2	150	0.51
H3C1	H3K4me1	LP	2	150	0.49
H3C1	H3K4me3	LP	2	150	0.46
H4C3	H3K27ac	LC	3	213	0.52
H4C3	H3K27ac	LC	3	213	0.52
H4C3	H3K27ac	LP	7	220	0.45
H4C3	H3K27ac	LP	7	220	0.45
H4C3	H3K4me1	LC	3	213	0.71
H4C3	H3K4me1	LC	3	213	0.71
H4C3	H3K4me3	LC	3	213	0.5
H4C3	H3K4me3	LC	3	213	0.5
H4C8	H3K27ac	LC	3	132	0.55
H4C8	H3K27ac	LC	3	132	0.55
H4C8	H3K27ac	LP	4	171	0.54
H4C8	H3K27ac	LP	4	171	0.54
H4C8	H3K27ac	BC	3	130	0.53
H4C8	H3K27ac	BC	3	130	0.53
H4C8	H3K27ac	SC	1	144	0.52
H4C8	H3K27ac	SC	1	144	0.52
H4C8	H3K4me3	LC	3	132	0.61
H4C8	H3K4me3	LC	3	132	0.61
H4C8	H3K4me3	LP	4	171	0.58
H4C8	H3K4me3	LP	4	171	0.58
H4C8	H3K4me3	BC	3	130	0.55
H4C8	H3K4me3	BC	3	130	0.55
H4C8	H3K4me3	SC	1	144	0.56
H4C8	H3K4me3	SC	1	144	0.56
HERC6	H3K4me1	BC	4	108	0.11
HOOK2	H3K27ac	LC	60	108	0.4
HOOK2	H3K4me1	LC	60	108	0.37
HOOK2	H3K4me3	LC	60	108	0.54
HOXA4	H3K27ac	LC	2	122	0.05
HOXA4	H3K4me1	LC	2	122	0.07
HOXA4	H3K27me3	LC	2	122	0.46
HSPA6	H3K27ac	BC	10	104	0.35
IDUA	H3K4me1	LC	23	108	0.66
IDUA	H3K4me3	LC	23	108	0.66
IFI30	H3K27ac	SC	7	117	0.52
IFI44	H3K27ac	SC	13	107	0.33
IFI44	H3K4me1	SC	13	107	0.37
IFI6	H3K4me1	LC	83	105	0.41
IFIT2	H3K27ac	SC	4	138	0.55
IFIT2	H3K4me1	LP	5	117	0.26
IFIT2	H3K4me1	BC	2	105	0.54
IGF2BP2	H3K27ac	LC	2	106	0.13
IGF2BP2	H3K4me3	LC	2	106	0.72
IGF2BP2	H3K36me3	LC	2	106	0.16
IGFBP3	H3K27ac	SC	147	101	0.35
IGFBP3	H3K4me1	SC	147	101	0.6
IGFBP5	H3K27ac	BC	17	110	0.13
IGFBP5	H3K4me1	LC	23	162	0.41
IGFBP7	H3K4me1	LC	5	121	0.32
IRX1	H3K27ac	LC	3	104	0.12
IRX1	H3K4me1	LC	3	104	0.03
IRX1	H3K4me3	LC	3	104	0.27
IRX1	H3K36me3	LC	3	104	0.2
IRX4	H3K4me1	LC	3	140	0.37
ISG15	H3K27ac	BC	2	107	0.44
JCHAIN	H3K4me1	SC	53	189	0.37
KCNN4	H3K27ac	LC	9	110	0.35
KCNN4	H3K4me1	LC	9	110	0.57
KIFC2	H3K27ac	LC	22	134	0.75
KIFC2	H3K4me1	LC	22	134	0.37
KRT14	H3K4me1	LP	13	112	0.13
KRT19	H3K27me3	SC	7	114	0.13
KRT5	H3K27ac	LC	13	116	0.41
KRT5	H3K4me1	LC	13	116	0.53
KRT6B	H3K27ac	LC	39	171	0.14
KRT8	H3K27me3	SC	2	101	0.12
LAT	H3K36me3	LC	3	104	0.03
LIF	H3K27ac	BC	180	129	0.4
LIF	H3K4me1	BC	180	129	0.46
LINC01619	H3K4me1	LC	3	100	0.11
LRRC75B	H3K27ac	LC	9	111	0.59
LTF	H3K27me3	SC	55	138	0.21
MAL2	H3K9me3	SC	2	121	0.4
MAP1B	H3K4me1	LC	5	106	0.22
ME3	H3K27ac	LC	30	142	0.5
ME3	H3K4me3	LC	30	142	0.6
MEDAG	H3K27me3	LC	20	180	0.12
MGAM2	H3K27ac	LC	14	173	0.1
MGAM2	H3K27me3	SC	1	116	0.43
MICAL1	H3K4me3	LC	22	113	0.49
MLKL	H3K27ac	LC	3	100	0.41
MMP10	H3K4me3	LC	6	118	0.25
MMP12	H3K4me1	LC	10	151	0.21
MMP2	H3K4me1	LC	7	175	0.56
MMP7	H3K27ac	LC	99	165	0.09
MMP7	H3K27ac	BC	27	168	0.12
MMP7	H3K4me1	BC	27	168	0.38
MPHOSPH8	H3K4me3	LC	45	128	0.49
MUCL1	H3K36me3	LP	61	122	0.11
MUCL1	H3K27me3	BC	5	179	0.43
NDRG2	H3K27ac	LC	36	124	0.08
NDRG2	H3K4me1	LC	36	124	0.16
NEMF	H3K4me3	LC	29	113	0.61
NLRC5	H3K27ac	LC	10	102	0.45
NLRC5	H3K4me1	LC	10	102	0.47
NLRC5	H3K4me3	LC	10	102	0.53
NSRP1	H3K27ac	LC	31	116	0.35
NSRP1	H3K4me1	LC	31	116	0.19
PCED1A	H3K4me1	LC	42	118	0.5
PCED1A	H3K4me3	LC	42	118	0.61
PDGFRA	H3K4me1	LC	1	181	0.41
PDGFRA	H3K36me3	LC	1	181	0.11
PDGFRA	H3K27me3	LC	1	181	0.17
PDZK1IP1	H3K4me1	SC	8	132	0.34
PEG10	H3K4me1	LC	2	144	0.33
PEG10	H3K4me3	LC	2	144	0.7
PEG10	H3K36me3	LC	2	144	0.2
PHLDA1	H3K27ac	LC	15	108	0.67
PHLDA1	H3K4me1	LC	15	108	0.46
PI3	H3K27ac	LC	299	200	0.18
PI3	H3K4me1	LC	299	200	0.11
PILRB	H3K36me3	LC	87	109	0.02
PIP	H3K27ac	LC	112	119	0.62
PLA2G4B	H3K27ac	LC	19	114	0.12
PLEKHG4	H3K27ac	LC	9	106	0.5
PLEKHG4	H3K4me1	LC	9	106	0.38
PLEKHM3	H3K4me1	LP	2	110	0.38
PLTP	H3K36me3	LC	2	103	0.13
PNPLA3	H3K27ac	LC	23	135	0.41
PNPLA3	H3K4me1	LC	23	135	0.44
PODXL	H3K4me1	SC	2	103	0.58
POMK	H3K27ac	LC	2	151	0.34
POMK	H3K27ac	BC	2	149	0.48
POMK	H3K4me1	LC	2	151	0.33
POMK	H3K4me1	LP	1	172	0.17
POMK	H3K4me3	LP	1	172	0.72
POMK	H3K4me3	SC	2	179	0.7
PPP1R14C	H3K27ac	LC	2	128	0.37
PPP1R14C	H3K4me1	LC	2	128	0.35
PPP1R14C	H3K36me3	LC	2	128	0.14
PPP1R14C	H3K27me3	LC	2	128	0.08
PRDM1	H3K4me1	LC	1	109	0.35
PRDM1	H3K4me3	LC	1	109	0.57
PRDM1	H3K36me3	LC	1	109	0.19
PROM1	H3K27me3	SC	2	129	0.73
PROM1	H3K9me3	SC	2	129	0.5
PRPF38B	H3K27ac	LC	61	129	0.43
PRPF38B	H3K4me1	LC	61	129	0.42
PRPF38B	H3K4me3	LC	61	129	0.55
PRRC2C	H3K36me3	LC	93	112	0.6
RBBP6	H3K27ac	LC	33	100	0.5
RBBP6	H3K4me3	LC	33	100	0.47
RBM25	H3K27ac	LC	77	128	0.6
RBM25	H3K4me1	LC	77	128	0.35
RBM25	H3K4me3	LC	77	128	0.54
RGCC	H3K27ac	LC	5	112	0.34
RTF1	H3K4me1	LC	40	105	0.35
RTF1	H3K4me3	LC	40	105	0.58
S100A7	H3K27ac	LP	399	104	0.69
S100A7	H3K4me1	LP	399	104	0.35
S100A7	H3K4me3	LP	399	104	0.11
S100A8	H3K27ac	LC	102	113	0.19
S100A8	H3K4me1	LC	102	113	0.37
S100A8	H3K27me3	LC	102	113	0.11
S100A8	H3K27me3	SC	13	116	0.27
S100A9	H3K27ac	LC	339	107	0.26
S100A9	H3K4me1	LC	339	107	0.34
SAA1	H3K27ac	LC	408	102	0.14
SAA1	H3K4me1	LC	408	102	0.18
SAA1	H3K27me3	SC	50	167	0.2
SAA2	H3K27me3	SC	9	175	0.37
SAA2-SAA4	H3K27me3	SC	6	181	0.37
SAA4	H3K27me3	SC	1	129	0.14
SAMD9L	H3K4me1	BC	4	124	0.35
SASH1	H3K27ac	LC	2	111	0.31
SASH1	H3K4me1	LC	2	111	0.44
SASH1	H3K4me3	LC	2	111	0.44
SCNN1A	H3K27ac	SC	1	125	0.67
SCNN1A	H3K4me1	SC	1	125	0.63
SCNN1A	H3K4me3	SC	1	125	0.15
SCX	H3K27ac	LP	10	101	0.42
SCX	H3K4me1	LC	4	118	0.45
SCX	H3K4me1	LP	10	101	0.5
SCX	H3K4me3	LC	4	118	0.49
SCX	H3K4me3	LP	10	101	0.46
SERPINB3	H3K27me3	LC	28	147	0.2
SERPINB3	H3K9me3	LC	28	147	0.71
SERPINB4	H3K27me3	LC	62	165	0.36
SERPINB4	H3K9me3	LC	62	165	0.38
SERPINB7	H3K36me3	LC	14	145	0.11
SERPINB7	H3K27me3	LC	14	145	0.42
SERPINB7	H3K9me3	LC	14	145	0.57
SERPINE1	H3K27ac	LC	15	198	0.55
SERPINE1	H3K4me1	LC	15	198	0.68
SERPINE1	H3K4me3	LC	15	198	0.31
SERPINE2	H3K4me1	LC	4	105	0.27
SFRP1	H3K27me3	LC	44	153	0.21
SGPP2	H3K27me3	SC	3	119	0.22
SHC2	H3K4me3	LC	42	134	0.66
SLC1A1	H3K4me3	BC	5	113	0.5
SLTM	H3K4me1	LC	68	111	0.4
SLTM	H3K4me3	LC	68	111	0.61
SNAI2	H3K4me1	LC	1	133	0.48
SNAI2	H3K4me3	LC	1	133	0.46
SOD3	H3K4me1	LP	13	107	0.54
SREK1	H3K27ac	LC	33	123	0.52
SREK1	H3K4me3	LC	33	123	0.48
SRSF11	H3K4me1	LC	144	123	0.6
SRSF11	H3K4me3	LC	144	123	0.67
STAC2	H3K27me3	LC	1	102	0.12
STAG3L5P-PVRIG2P-PILRB	H3K27ac	LC	135	104	0.56
STAG3L5P-PVRIG2P-PILRB	H3K4me1	LC	135	104	0.44
STAG3L5P-PVRIG2P-PILRB	H3K4me3	LC	135	104	0.54
STC1	H3K4me1	LC	63	115	0.41
STC1	H3K4me3	LC	63	115	0.33
STRA6	H3K4me1	LC	3	118	0.58
SUMO4	H3K36me3	BC	2	122	0.41
TAF3	H3K4me3	LC	14	137	0.57
TCIM	H3K27me3	BC	3	130	0.06
TCIRG1	H3K27ac	LC	55	115	0.23
TCIRG1	H3K4me1	LC	55	115	0.47
TCOF1	H3K27ac	LC	13	115	0.19
TEF	H3K27ac	BC	3	109	0.36
TEF	H3K4me1	BC	3	109	0.59
TGFBR3	H3K4me3	LP	8	117	0.44
THBS2	H3K27me3	LC	2	148	0.25
TMEM107	H3K27ac	LC	3	101	0.44
TMEM107	H3K27ac	BC	2	141	0.47
TMEM107	H3K27ac	SC	1	181	0.4
TMEM107	H3K4me1	LC	3	101	0.36
TMEM107	H3K4me3	LC	3	101	0.48
TMEM107	H3K4me3	LP	4	160	0.45
TNFRSF18	H3K4me1	BC	1	110	0.24
TNFRSF18	H3K4me3	BC	1	110	0.41
TNFRSF1B	H3K27ac	LC	4	137	0.11
TNFRSF1B	H3K4me1	LC	4	137	0.1
TNK2	H3K27ac	LC	13	107	0.02
TPM2	H3K27ac	LC	28	176	0.33
TPM2	H3K4me3	LC	28	176	0.7
TSKU	H3K4me1	LC	4	101	0.46
TWIST2	H3K4me1	LC	2	123	0.17
UBD	H3K27ac	SC	36	126	0.19
UBD	H3K4me1	SC	36	126	0.1
UPF2	H3K4me1	LC	27	132	0.16
UPF3A	H3K27ac	LC	19	113	0.67
UPF3A	H3K4me1	LC	19	113	0.51
UPF3A	H3K4me3	LC	19	113	0.62
VAMP8	H3K27ac	SC	3	114	0.46
VAMP8	H3K4me1	SC	3	114	0.48
WEE1	H3K4me1	LC	28	114	0.43
WNT6	H3K4me1	LC	1	139	0.24
XAF1	H3K4me1	BC	8	122	0.64
XAF1	H3K4me1	SC	24	155	0.65
XAF1	H3K4me3	BC	8	122	0.36
XAF1	H3K4me3	SC	24	155	0.58
XAF1	H3K36me3	LC	58	218	0.1
ZBTB20	H3K27ac	LC	3	115	0.73
ZBTB20	H3K27ac	BC	2	150	0.69
ZBTB20	H3K27ac	SC	3	139	0.54
ZBTB20	H3K4me3	LC	3	115	0.59
ZBTB20	H3K4me3	LP	3	106	0.52
ZBTB20	H3K4me3	BC	2	150	0.61
ZBTB20	H3K4me3	SC	3	139	0.51
ZBTB7A	H3K27ac	LC	33	100	0.58
ZBTB7A	H3K4me1	LC	33	100	0.31
ZBTB7A	H3K4me3	LC	33	100	0.74
ZC3H12C	H3K27ac	LC	3	100	0.67
ZC3H12C	H3K4me1	LC	3	100	0.28
ZC3H12C	H3K4me3	LC	3	100	0.65
ZC3H6	H3K4me3	LC	12	138	0.5
ZNF124	H3K27ac	LP	3	114	0.72
ZNF124	H3K4me1	LP	3	114	0.67
ZNF205	H3K4me1	LC	16	108	0.45
ZNF205	H3K4me3	LC	16	108	0.46
ZNF23	H3K36me3	LC	10	109	0.1
ZNF460	H3K27ac	LC	7	203	0.55
ZNF460	H3K27ac	LP	5	205	0.48
ZNF460	H3K27ac	BC	5	185	0.58
ZNF460	H3K27ac	SC	5	193	0.61
ZNF460	H3K4me1	LC	7	203	0.52
ZNF460	H3K4me1	LP	5	205	0.39
ZNF460	H3K4me1	BC	5	185	0.42
ZNF460	H3K4me1	SC	5	193	0.2
ZNF460	H3K4me3	LC	7	203	0.51
ZNF460	H3K4me3	LP	5	205	0.45
ZNF460	H3K4me3	BC	5	185	0.46
ZNF460	H3K4me3	SC	5	193	0.6
ZNF513	H3K27ac	LC	32	100	0.74
ZNF513	H3K4me3	LC	32	100	0.58
ZRSR2P1	H3K4me1	LC	4	149	0.13
ZRSR2P1	H3K36me3	LC	4	149	0.02
