## Additional file 8 for "Cell type-specific epigenomic variation and its association with genotype in the human breast"

### Sheet: Sheet1
cell type combination	number of cis-hBTLs	percentage of cis-hBTLs
LC	53649	0.240725
LP	43753	0.196322
BC	57121	0.256304
SC	53349	0.239379
LC LP	2570	0.0115317
LC BC	2918	0.0130932
LC SC	1886	0.00846256
LP BC	2209	0.00991187
LP SC	1991	0.0089337
BC SC	2000	0.00897408
LC LP BC	627	0.00281337
LC LP SC	211	0.000946766
LC BC SC	229	0.00102753
LP BC SC	196	0.00087946
LC LP BC SC	155	0.000695491
