## Additional file 9 for "Cell type-specific epigenomic variation and its association with genotype in the human breast"

### Sheet: Sheet1
variant	nearest gene	cell type	histone mark(s)	previously-annotated variant associations
rs75071948	ANXA1	LC	H3K4me3	ANXA1 cis-eQTL in peripheral blood
rs10502002	MMP7	LC	H3K4me3, H3K27ac	GTEx Breast Mammary Tissue eQTL for RP11-817J15.3
rs1879068	DUSP10	LC	H3K4me1	GTEx Breast Mammary Tissue eQTL for HLX-AS1
rs2721933	TRPS1	BC	H3K4me1	GTEx Breast Mammary Tissue eQTL for AF178030.2
rs72835059	CHRNE	SC	H3K4me3, H3K27ac	GTEx Breast Mammary Tissue eQTL for CHRNE and several other genes
rs4647960	TWIST1	BC	H3K27ac	No known previous annotations.
rs553562345	RGCC	LC	H3K4me1, H3K27ac	No known previous annotations.
rs10077679	EFNA5	LC	H3K4me3, H3K27ac	No known previous annotations.
rs75827827	IDO1	LC	H3K36me3	No known previous annotations.
