## Additional file 11 for "Cell type-specific epigenomic variation and its association with genotype in the human breast"

### Sheet: Sheet1
accession	CEMT code	individual ID	cell type	registry
IHECRE00004611.1	CEMT_154	1	BC	EpiRR
IHECRE00004603.2	CEMT_155	1	LP	EpiRR
IHECRE00004612.1	CEMT_156	1	LC	EpiRR
IHECRE00004604.2	CEMT_157	1	SC	EpiRR
EGAZ50000113145	CEMT_173	2	BC	EGA
EGAZ50000113144	CEMT_174	2	LP	EGA
EGAZ50000113143	CEMT_175	2	LC	EGA
EGAZ50000113137	CEMT_176	2	SC	EGA
IHECRE00004605.1	CEMT_177	3	BC	EpiRR
IHECRE00004606.2	CEMT_178	3	LP	EpiRR
IHECRE00004607.2	CEMT_179	3	LC	EpiRR
IHECRE00004608.1	CEMT_180	3	SC	EpiRR
IHECRE00004609.2	CEMT_181	4	BC	EpiRR
IHECRE00004613.1	CEMT_182	4	LP	EpiRR
IHECRE00004614.1	CEMT_183	4	LC	EpiRR
IHECRE00004615.1	CEMT_184	4	SC	EpiRR
IHECRE00004610.2	CEMT_185	5	BC	EpiRR
IHECRE00004616.1	CEMT_186	5	LP	EpiRR
IHECRE00004617.1	CEMT_187	5	LC	EpiRR
IHECRE00004618.1	CEMT_188	5	SC	EpiRR
IHECRE00004726.1	CEMT_190	6	BC	EpiRR
IHECRE00004727.1	CEMT_191	6	LP	EpiRR
IHECRE00004619.2	CEMT_192	6	LC	EpiRR
IHECRE00004728.1	CEMT_193	6	SC	EpiRR
IHECRE00004729.1	CEMT_194	7	BC	EpiRR
IHECRE00004730.1	CEMT_195	7	LP	EpiRR
IHECRE00004620.2	CEMT_196	7	LC	EpiRR
IHECRE00004731.1	CEMT_197	7	SC	EpiRR
IHECRE00004732.1	CEMT_198	8	BC	EpiRR
IHECRE00004733.1	CEMT_199	8	LP	EpiRR
IHECRE00004621.2	CEMT_200	8	LC	EpiRR
IHECRE00004734.1	CEMT_201	8	SC	EpiRR
IHECRE00001251.1	N/A	N/A	T-Cell Naive CD4 Helper	EpiRR
IHECRE00000140.3	N/A	N/A	T-Cell Naive CD4 Helper	EpiRR
IHECRE00000191.3	N/A	N/A	T-Cell Naive CD4 Helper	EpiRR
IHECRE00000288.2	N/A	N/A	T-Cell Naive CD4 Helper	EpiRR
IHECRE00002260.1	N/A	N/A	T-Cell Naive CD4 Helper	EpiRR
IHECRE00002394.1	N/A	N/A	T-Cell Naive CD4 Helper	EpiRR
IHECRE00002326.1	N/A	N/A	T-Cell Naive CD4 Helper	EpiRR
IHECRE00000075.3	N/A	N/A	T-Cell Naive CD4 Helper	EpiRR
IHECRE00000035.3	N/A	N/A	T-Cell Naive CD8 Helper	EpiRR
IHECRE00000076.3	N/A	N/A	T-Cell Naive CD8 Helper	EpiRR
IHECRE00000133.3	N/A	N/A	T-Cell Naive CD8 Helper	EpiRR
IHECRE00000022.3	N/A	N/A	T-Cell Naive CD8 Helper	EpiRR
IHECRE00000179.3	N/A	N/A	T-Cell Naive CD8 Helper	EpiRR
IHECRE00000264.2	N/A	N/A	T-Cell Naive CD8 Helper	EpiRR
IHECRE00000187.3	N/A	N/A	T-Cell Naive CD8 Helper	EpiRR
IHECRE00001034.7	N/A	N/A	T-Cell Naive CD8 Helper	EpiRR
